# Allele surfing causes maladaptation in a Pacific salmon of conservation concern

**DOI:** 10.1101/2022.11.10.515805

**Authors:** Quentin Rougemont, Thibault Leroy, Eric B. Rondeau, Ben Koop, Louis Bernatchez

## Abstract

How various factors, including demography, recombination or genome duplication, may impact the efficacy of natural selection and the burden of deleterious mutations,is a central question in evolutionary biology and genetics. In this study, we show that key evolutionary processes, including variations in *i*) effective population size (*N_e_*) *ii*) recombination rates and *iii*) chromosome inheritance, have influenced the genetic load and efficacy of selection in Coho salmon (*Oncorhynchus kisutch*), a widely distributed salmonid species on the west coast of North America. Using whole genome resequencing data from 14 populations at different migratory distances from their southern glacial refugium, we found evidence supporting gene surfing, wherein reduced *N_e_* at the postglacial recolonization front, leads to a decrease in the efficacy of selection and a surf of deleterious alleles in the northernmost populations. Furthermore, our results indicate that recombination rates play a prime role in shaping the load along the genome. Additionally, we identified variation in polyploidy as a contributing factor to within-genome variation of the load. Overall, our results align remarkably well with expectations under the nearly neutral theory of molecular evolution. We discuss the fundamental and applied implications of these findings for evolutionary and conservation genomics.

**Author Summary:** Understanding how historical processes, such as past glaciations, may have impacted variations in population size and genetic diversity along the genome is a fundamental question in evolution. In this study, we investigated how recent postglacial demographic expansion has affected the distribution of deleterious genetic variants and the resulting deleterious mutation load in Coho salmon (*Oncorhynchus kisutch*), throughout its native range in North America. By sequencing the entire genome of 71 Coho salmon, we reveal that postglacial expansion has led to allele surfing, a process where alleles increase in frequency in populations that are expanding or colonizing new environments. Here, allele surfing resulted in an increased deleterious mutation load at the colonization front. Furthermore, we demonstrated that the efficacy of natural selection scales with variation in effective population size among populations. We showed that the specific genomic features of Coho salmon, namely variation in local recombination rate and variation in chromosomal inheritance, strongly impacted the segregation of deleterious mutations.
