## supplementary Table for "Allele surfing causes maladaptation in a Pacific salmon of conservation concern"

### Sheet: TableS1_sampling
Table S1: sampling strategy, including various outgroup species
Individual ID	River	Latin_name	Species/Ecotype	sex	cluster	used_as_outgroup
BER_10	Berners	Oncorhynchus kisutch	coho	NotDetermined	Berners	no
BER_12	Berners	Oncorhynchus kisutch	coho	NotDetermined	Berners	no
BER_13	Berners	Oncorhynchus kisutch	coho	NotDetermined	Berners	no
BER_06	Berners	Oncorhynchus kisutch	coho	NotDetermined	Berners	no
BER_09	Berners	Oncorhynchus kisutch	coho	NotDetermined	Berners	no
CAP_01	Capilano	Oncorhynchus kisutch	coho	NotDetermined	Capilano	no
CAP_02	Capilano	Oncorhynchus kisutch	coho	NotDetermined	Capilano	no
CAP_03	Capilano	Oncorhynchus kisutch	coho	NotDetermined	Capilano	no
CAP_04	Capilano	Oncorhynchus kisutch	coho	NotDetermined	Capilano	no
CAP_05	Capilano	Oncorhynchus kisutch	coho	NotDetermined	Capilano	no
DES_01	Deschutes	Oncorhynchus kisutch	coho	NotDetermined	Deschutes	no
DES_02	Deschutes	Oncorhynchus kisutch	coho	NotDetermined	Deschutes	no
DES_04	Deschutes	Oncorhynchus kisutch	coho	NotDetermined	Deschutes	no
DES_05	Deschutes	Oncorhynchus kisutch	coho	NotDetermined	Deschutes	no
DES_07	Deschutes	Oncorhynchus kisutch	coho	NotDetermined	Deschutes	no
INC_12013	Inch_Creek	Oncorhynchus kisutch	coho	female	Inch_Creek	no
INC_22013	Inch_Creek	Oncorhynchus kisutch	coho	female	Inch_Creek	no
INC_32013	Inch_Creek	Oncorhynchus kisutch	coho	female	Inch_Creek	no
INC_A2013	Inch_Creek	Oncorhynchus kisutch	coho	male	Inch_Creek	no
INC_B2013	Inch_Creek	Oncorhynchus kisutch	coho	male	Inch_Creek	no
KLA_01	Klamath	Oncorhynchus kisutch	coho	NotDetermined	Klamath	no
KLA_02	Klamath	Oncorhynchus kisutch	coho	NotDetermined	Klamath	no
KLA_03	Klamath	Oncorhynchus kisutch	coho	NotDetermined	Klamath	no
KLA_04	Klamath	Oncorhynchus kisutch	coho	NotDetermined	Klamath	no
KLA_06	Klamath	Oncorhynchus kisutch	coho	NotDetermined	Klamath	no
KWE_01	Kwethluck	Oncorhynchus kisutch	coho	NotDetermined	Kwethluck	no
KWE_02	Kwethluck	Oncorhynchus kisutch	coho	NotDetermined	Kwethluck	no
KWE_04	Kwethluck	Oncorhynchus kisutch	coho	NotDetermined	Kwethluck	no
KWE_05	Kwethluck	Oncorhynchus kisutch	coho	NotDetermined	Kwethluck	no
KWE_06	Kwethluck	Oncorhynchus kisutch	coho	NotDetermined	Kwethluck	no
MSL_006	Mile_Slough	Oncorhynchus kisutch	coho	NotDetermined	Mile_Slough	no
MSL_007	Mile_Slough	Oncorhynchus kisutch	coho	NotDetermined	Mile_Slough	no
MSL_018	Mile_Slough	Oncorhynchus kisutch	coho	NotDetermined	Mile_Slough	no
MSL_029	Mile_Slough	Oncorhynchus kisutch	coho	NotDetermined	Mile_Slough	no
MSL_030	Mile_Slough	Oncorhynchus kisutch	coho	NotDetermined	Mile_Slough	no
POR_005	Porcupine	Oncorhynchus kisutch	coho	NotDetermined	Porcupine	no
POR_006	Porcupine	Oncorhynchus kisutch	coho	NotDetermined	Porcupine	no
POR_009	Porcupine	Oncorhynchus kisutch	coho	NotDetermined	Porcupine	no
POR_013	Porcupine	Oncorhynchus kisutch	coho	NotDetermined	Porcupine	no
POR_014	Porcupine	Oncorhynchus kisutch	coho	NotDetermined	Porcupine	no
POR_021	Porcupine	Oncorhynchus kisutch	coho	NotDetermined	Porcupine	no
PAL_12007	Pallant	Oncorhynchus kisutch	coho	male	Pallant	no
PAL_22007	Pallant	Oncorhynchus kisutch	coho	male	Pallant	no
PAL_32007	Pallant	Oncorhynchus kisutch	coho	male	Pallant	no
PAL_04	Pallant	Oncorhynchus kisutch	coho	male	Pallant	no
PAL_06	Pallant	Oncorhynchus kisutch	coho	male	Pallant	no
QUI_02	Quilcene	Oncorhynchus kisutch	coho	NotDetermined	Quilcene	no
QUI_03	Quilcene	Oncorhynchus kisutch	coho	NotDetermined	Quilcene	no
QUI_05	Quilcene	Oncorhynchus kisutch	coho	NotDetermined	Quilcene	no
QUI_06	Quilcene	Oncorhynchus kisutch	coho	NotDetermined	Quilcene	no
QUI_08	Quilcene	Oncorhynchus kisutch	coho	NotDetermined	Quilcene	no
ROB_01	Robertson	Oncorhynchus kisutch	coho	NotDetermined	Robertson	no
ROB_02	Robertson	Oncorhynchus kisutch	coho	NotDetermined	Robertson	no
ROB_03	Robertson	Oncorhynchus kisutch	coho	NotDetermined	Robertson	no
ROB_04	Robertson	Oncorhynchus kisutch	coho	NotDetermined	Robertson	no
ROB_05	Robertson	Oncorhynchus kisutch	coho	NotDetermined	Robertson	no
SNA_033	Snake	Oncorhynchus kisutch	coho	NotDetermined	Snake	no
SNA_037	Snake	Oncorhynchus kisutch	coho	NotDetermined	Snake	no
SNA_067	Snake	Oncorhynchus kisutch	coho	NotDetermined	Snake	no
SNA_073	Snake	Oncorhynchus kisutch	coho	NotDetermined	Snake	no
SNA_077	Snake	Oncorhynchus kisutch	coho	NotDetermined	Snake	no
SAL_01	Salmon	Oncorhynchus kisutch	coho	NotDetermined	Salmon	no
SAL_02	Salmon	Oncorhynchus kisutch	coho	NotDetermined	Salmon	no
SAL_03	Salmon	Oncorhynchus kisutch	coho	NotDetermined	Salmon	no
SAL_04	Salmon	Oncorhynchus kisutch	coho	NotDetermined	Salmon	no
SAL_06	Salmon	Oncorhynchus kisutch	coho	NotDetermined	Salmon	no
TSO_01	TsooYess	Oncorhynchus kisutch	coho	NotDetermined	TsooYess	no
TSO_02	TsooYess	Oncorhynchus kisutch	coho	NotDetermined	TsooYess	no
TSO_04	TsooYess	Oncorhynchus kisutch	coho	NotDetermined	TsooYess	no
TSO_05	TsooYess	Oncorhynchus kisutch	coho	NotDetermined	TsooYess	no
TSO_07	TsooYess	Oncorhynchus kisutch	coho	NotDetermined	TsooYess	no
SRR11608489	babine	Oncorhynchus nerka	kokanee	NotDetermined	0	no
SRR11608490	babine	Oncorhynchus nerka	kokanee	NotDetermined	0	no
SRR11608491	babine	Oncorhynchus nerka	kokanee	NotDetermined	0	no
SRR11608492	babine	Oncorhynchus nerka	kokanee	NotDetermined	0	no
SRR11608374	babine	Oncorhynchus nerka	sockeye	NotDetermined	0	no
SRR11608375	babine	Oncorhynchus nerka	sockeye	NotDetermined	0	no
SRR11608494	babine	Oncorhynchus nerka	sockeye	NotDetermined	0	no
SRR11608496	babine	Oncorhynchus nerka	sockeye	NotDetermined	0	no
SRR11608367	LittleHorsefly	Oncorhynchus nerka	kokanee	NotDetermined	0	no
SRR11608385	LittleHorsefly	Oncorhynchus nerka	kokanee	NotDetermined	0	no
SRR11608386	LittleHorsefly	Oncorhynchus nerka	kokanee	NotDetermined	0	no
SRR11608389	LittleHorsefly	Oncorhynchus nerka	kokanee	NotDetermined	0	no
SRR11608377	UpperHorsefly	Oncorhynchus nerka	sockeye	NotDetermined	0	no
SRR11608388	UpperHorsefly	Oncorhynchus nerka	sockeye	NotDetermined	0	no
SRR11608399	UpperHorsefly	Oncorhynchus nerka	sockeye	NotDetermined	0	no
SRR11608495	UpperHorsefly	Oncorhynchus nerka	sockeye	NotDetermined	0	no
SRR11608506	UpperHorsefly	Oncorhynchus nerka	sockeye	NotDetermined	0	no
SRR11608370	Shale	Oncorhynchus nerka	kokanee	NotDetermined	0	no
SRR11608468	Shale	Oncorhynchus nerka	kokanee	NotDetermined	0	no
SRR11608493	Shale	Oncorhynchus nerka	kokanee	NotDetermined	0	no
SRR11608505	Shale	Oncorhynchus nerka	kokanee	NotDetermined	0	no
SRR11608433	Tachie	Oncorhynchus nerka	sockeye	female	0	no
SRR11608434	Tachie	Oncorhynchus nerka	sockeye	female	0	no
SRR11608435	Tachie	Oncorhynchus nerka	sockeye	female	0	no
SRR11608436	Tachie	Oncorhynchus nerka	sockeye	female	0	no
SRR11608437	Tachie	Oncorhynchus nerka	sockeye	female	0	no
SRR11608376	Takla	Oncorhynchus nerka	kokanee	NotDetermined	0	no
SRR11608378	Takla	Oncorhynchus nerka	kokanee	NotDetermined	0	no
SRR11608379	Takla	Oncorhynchus nerka	kokanee	NotDetermined	0	no
SRR11608380	Takla	Oncorhynchus nerka	kokanee	NotDetermined	0	no
SRR11608381	Takla	Oncorhynchus nerka	sockeye	NotDetermined	0	no
SRR11608382	Takla	Oncorhynchus nerka	sockeye	NotDetermined	0	no
SRR11608383	Takla	Oncorhynchus nerka	sockeye	NotDetermined	0	no
SRR11608384	Takla	Oncorhynchus nerka	sockeye	NotDetermined	0	no
SRR11608409	meadows	Oncorhynchus nerka	kokanee	NotDetermined	0	no
SRR11608411	meadows	Oncorhynchus nerka	kokanee	NotDetermined	0	no
SRR11608412	meadows	Oncorhynchus nerka	kokanee	NotDetermined	0	no
SRR11608413	meadows	Oncorhynchus nerka	kokanee	NotDetermined	0	no
SRR11608419	meadows	Oncorhynchus nerka	kokanee	female	0	no
SRR11608420	meadows	Oncorhynchus nerka	kokanee	female	0	no
SRR11608422	meadows	Oncorhynchus nerka	kokanee	female	0	no
SRR11608423	meadows	Oncorhynchus nerka	kokanee	male	0	no
SRR11608424	meadows	Oncorhynchus nerka	kokanee	male	0	no
SRR11608425	meadows	Oncorhynchus nerka	kokanee	male	0	no
SRR11608474	meadows	Oncorhynchus nerka	kokanee	male	0	no
SRR11608410	chilo	Oncorhynchus nerka	sockeye	male	0	no
SRR11608421	chilo	Oncorhynchus nerka	sockeye	male	0	no
SRR11608432	chilo	Oncorhynchus nerka	sockeye	female	0	no
SRR11608442	chilo	Oncorhynchus nerka	sockeye	male	0	no
SRR11608443	chilo	Oncorhynchus nerka	sockeye	female	0	no
SRR11608444	chilo	Oncorhynchus nerka	sockeye	male	0	no
SRR11608445	chilo	Oncorhynchus nerka	sockeye	male	0	no
SRR11608446	chilo	Oncorhynchus nerka	sockeye	female	0	no
SRR11608447	chilo	Oncorhynchus nerka	sockeye	female	0	no
SRR11608448	chilo	Oncorhynchus nerka	sockeye	female	0	no
SRR5556392	Elwha	oncorhynchus mykiss	rainbow	NotDetermined	pop3	no
SRR5556401	Elwha	oncorhynchus mykiss	rainbow	NotDetermined	pop3	no
SRR5556402	Elwha	oncorhynchus mykiss	rainbow	NotDetermined	pop3	no
SRR5556421	SanLuisRey	oncorhynchus mykiss	rainbow	NotDetermined	pop1	no
SRR5556422	Klamath	oncorhynchus mykiss	rainbow	NotDetermined	pop2	no
SRR5556423	Klamath	oncorhynchus mykiss	rainbow	NotDetermined	pop2	no
SRR5556424	EelRiver	oncorhynchus mykiss	rainbow	NotDetermined	pop1	no
SRR5556425	BigBear	oncorhynchus mykiss	rainbow	NotDetermined	pop3	no
SRR5556426	BigCreek	oncorhynchus mykiss	rainbow	NotDetermined	pop1	yes
SRR5556427	BigCreek	oncorhynchus mykiss	rainbow	NotDetermined	pop1	no
SRR5556428	Feather	oncorhynchus mykiss	rainbow	NotDetermined	pop1	no
SRR5556433	Elwha	oncorhynchus mykiss	rainbow	NotDetermined	pop3	no
SRR5556440	BigBear	oncorhynchus mykiss	rainbow	NotDetermined	pop3	no
SRR5556445	Klamath	oncorhynchus mykiss	rainbow	NotDetermined	pop2	no
SRR5556447	EelRiver	oncorhynchus mykiss	rainbow	NotDetermined	pop1	no
SRR5556448	BigCreek	oncorhynchus mykiss	rainbow	NotDetermined	pop1	yes
SRR5556449	BigCreek	oncorhynchus mykiss	rainbow	NotDetermined	pop1	yes
SRR5556450	Klamath	oncorhynchus mykiss	rainbow	NotDetermined	pop2	no
SRR5556451	Feather	oncorhynchus mykiss	rainbow	NotDetermined	pop1	no
Ot011202-24	marble	Oncorhynchus tshawytscha	chinook	female	NA	yes
Ot020915-H	Chuckwalla	Oncorhynchus tshawytscha	chinook	male	NA	yes
Ot011016-R	Robertson	Oncorhynchus tshawytscha	chinook	male	NA	yes
SRR15102582	Quinsam	Oncorhynchus gorbuscha	pink_odd	male	odd	no
SRR15102583	Quinsam	Oncorhynchus gorbuscha	pink_odd	female	odd	no
SRR15102584	Quinsam	Oncorhynchus gorbuscha	pink_odd	female	odd	no
SRR15102586	Quinsam	Oncorhynchus gorbuscha	pink_odd	female	odd	no
SRR15102597	Quinsam	Oncorhynchus gorbuscha	pink_odd	female	odd	no
SRR15102600	Snootli	Oncorhynchus gorbuscha	pink_even	male	even	no
SRR15102601	Snootli	Oncorhynchus gorbuscha	pink_even	male	even	no
SRR15102602	Quinsam	Oncorhynchus gorbuscha	pink_even	male	even	no
SRR15102603	Snootli	Oncorhynchus gorbuscha	pink_even	female	even	no
SRR15102604	Snootli	Oncorhynchus gorbuscha	pink_even	female	even	no
SRR15102605	Snootli	Oncorhynchus gorbuscha	pink_even	female	even	no
SRR15102606	Quinsam	Oncorhynchus gorbuscha	pink_even	male	even	no
SRR15102607	Quinsam	Oncorhynchus gorbuscha	pink_even	male	even	no
SRR15102608	Quinsam	Oncorhynchus gorbuscha	pink_odd	female	odd	no
SRR15102609	Quinsam	Oncorhynchus gorbuscha	pink_even	female	even	no
SRR15102610	Quinsam	Oncorhynchus gorbuscha	pink_even	female	even	no
SRR15102615	Quinsam	Oncorhynchus gorbuscha	pink_even	female	even	no
SRR15102619	Quinsam	Oncorhynchus gorbuscha	pink_odd	female	odd	no
SRR15102623	Quinsam	Oncorhynchus gorbuscha	pink_odd	male	odd	no
SRR15102624	Quinsam	Oncorhynchus gorbuscha	pink_odd	male	odd	no
SRR15102625	Quinsam	Oncorhynchus gorbuscha	pink_odd	female	odd	no
SRR2070600	chile	salmo_salar	atlantic_salmon	NotDetermined	NA	yes
SRR2070601	chile	salmo_salar	atlantic_salmon	NotDetermined	NA	yes
SRR2070602	chile	salmo_salar	atlantic_salmon	NotDetermined	NA	yes
SRR2070603	chile	salmo_salar	atlantic_salmon	NotDetermined	NA	yes
SRR2070604	chile	salmo_salar	atlantic_salmon	NotDetermined	NA	yes

### Sheet: TableS2_coho_stats
Table S2: Summary Statistics across coho populations, including diversity and load statistics, Figure 1 to Figure 3 can be reconstructed from these
species	POP	beta	ho	hs	rivers	region	longitude	latitude	LON_emb	LAT_emb	dist_to_ocean	dist_to_source	pNseq	pSseq	NbSynSites	totallength	pSratio	pNratio	pNpSratio	Ne_over_200K_estimate	allsites_3sp_alpha	allsites_3sp_alpha_min	allsites_3sp_alpha_max	allsites_3sp_omegaA	allsites_3sp_omegaA_min	allsites_3sp_omegaA_max	allsites_3sp_omegaNA	allsites_3sp_omegaNA_min	allsites_3sp_omegaNA_max	alpha_tetraploid [CI]	omegaA_tetraploid [CI]	omegaNA_tetraploid [CI]	Slope πN/πs ~ GC3 (Gccons)	pvalue πN/πs ~ GC3 (Gccons)	R2 πN/πs ~ GC3 (Gccons)	Slope πN/πs ~ GC3 (allSites)	pvalue πN/πs ~ GC3 (allSites)	R2 πN/πs ~ GC3 (allSites)
coho_salmon	BER	0.0400905	0.108652	0.10273	Berners	Alaska	-134.959	58.9674	-134.982	58.7728	34.8373	2688.84	27272.2	34337	25730300	100105512	0.00133449	0.00036668	0.274362	28598.7	0.156858	0.150873	0.162873	0.0367777	0.0353744	0.038188	0.197687	0.196277	0.19909	0.0060456 [-0.019632 0.0323732]	0.00176219 [-0.00572239 0.00943624]	0.289721 [0.282047 0.297205]	-0.976	8.2e-07	0.867	-1.47	1.54e-18	0.949
coho_salmon	CAP	-0.0250554	0.114273	0.109921	Capilano	BC	-123.116	49.3541	-123.316	49.2661	23.1528	1545.15	28784.2	36547.7	25894800	100741014	0.00141139	0.00038457	0.272147	30457	0.25019	0.244205	0.256205	0.0586779	0.0572743	0.0600887	0.175856	0.174445	0.17726	0.129454 [0.103777 0.155782]	0.0373826 [0.0299677 0.0449853]	0.251388 [0.243785 0.258803]	-0.993	2.47e-06	0.84	-1.46	2.59e-19	0.956
coho_salmon	DES	0.0483973	0.116313	0.100766	Deschutes	Cascadia	-121.246	44.8598	-124.059	46.2475	490.91	1576.91	28278.3	35304.3	25701800	99991239	0.00137361	0.00038065	0.276766	31679.6	0.0893129	0.0833279	0.0953279	0.0208935	0.0194934	0.0223006	0.213042	0.211635	0.214442	0.0950958 [0.0694182 0.121423]	0.0279388 [0.0203948 0.0356737]	0.265857 [0.258122 0.273401]	-0.921	1.24e-05	0.792	-1.49	7.29e-18	0.943
coho_salmon	INC	0.00718732	0.111161	0.106404	Inch	BC	-122.15	49.1762	-123.261	49.1162	93.5471	1600.55	27903.1	35366.6	25840700	100531143	0.00136863	0.00037358	0.27266	30111.4	0.20881	0.202825	0.214825	0.0487744	0.0473764	0.0501794	0.184809	0.183404	0.186207	0.249427 [0.223749 0.275754]	0.0724342 [0.0649774 0.0800799]	0.217969 [0.210323 0.225426]	-0.921	1.83e-05	0.778	-1.44	4.17e-18	0.945
coho_salmon	KLA	0.0391187	0.108291	0.102893	Klamath	California	-122.442	41.9294	-124.084	46.2368	286.91	1371.91	22534.4	28983.3	21620200	84147168	0.00134056	0.00036039	0.268656	29557.5	0.165371	0.159386	0.171386	0.0387803	0.0373768	0.0401908	0.195725	0.194314	0.197128	0.113923 [0.0882452 0.14025]	0.0324209 [0.0251134 0.0399133]	0.252165 [0.244673 0.259473]	-1.06	2.85e-06	0.837	-1.47	3.52e-18	0.946
coho_salmon	KWE	0.169767	0.0939954	0.0888496	Kwethluk	Alaska	-161.099	60.4957	-162.342	60.0726	248.604	4979.6	25036.4	31576	25799500	100372875	0.00122389	0.00033572	0.273916	27062.5	0.151148	0.145163	0.157163	0.0355438	0.0341363	0.0369582	0.199614	0.1982	0.201022	0.125294 [0.0996163 0.151622]	0.0360123 [0.028632 0.0435794]	0.25141 [0.243843 0.258791]	-0.969	7.26e-06	0.809	-1.5	2.71e-17	0.936
coho_salmon	MSL	0.412249	0.068851	0.0626112	MileSlough	Alaska	-149.124	64.5022	-164.958	62.6358	1569.79	6676.79	19567.8	23942.8	25961300	101000475	0.00092224	0.00026076	0.281995	26178.9	0.09352	0.0815858	0.105586	0.0322578	0.0281413	0.0364198	0.312671	0.308509	0.316788	-0.128147 [-0.153824 -0.102844]	-0.037194 [-0.0446469 -0.0298501]	0.32744 [0.320096 0.334893]	-1.12	2.39e-05	0.768	-0.565	0.00378	0.252
coho_salmon	PAL	0.0481233	0.106967	0.101968	Pallant	HaidaGwaï	-132.064	53.0574	-131.516	52.9793	38.1341	1987.13	27414	34388.3	25890000	100724289	0.00132824	0.00036632	0.275602	27483.1	0.169283	0.163298	0.175298	0.0396846	0.0382815	0.0410946	0.194743	0.193333	0.196146	0.113226 [0.0875488 0.139554]	0.0326593 [0.0252528 0.0402533]	0.255783 [0.248189 0.26319]	-1.11	5.22e-07	0.876	-1.51	2.83e-18	0.947
coho_salmon	POR	0.52021	0.0566332	0.0511824	Porcupine	Alaska	-141	67.4106	-164.958	62.6358	2437.22	7544.22	15811.4	18977.6	23737400	92383794	0.00079948	0.00023033	0.287859	24847.8	-0.0245544	-0.0305394	-0.0185394	-0.00579757	-0.0072107	-0.00437736	0.241909	0.240489	0.243322	0.136388 [0.11071 0.16169]	0.0390567 [0.0317036 0.0463024]	0.247308 [0.240063 0.254662]	-1.06	0.00023	0.665	-1.53	1.18e-15	0.915
coho_salmon	QUI	-0.0052843	0.111881	0.107825	Quilcene	Cascadia	-122.913	47.8103	-125.121	49.9636	28.3374	1692.34	28408	36014.9	25765000	100240752	0.00139782	0.00038143	0.272727	30526.6	0.197355	0.19137	0.20337	0.0462137	0.0448122	0.0476222	0.187952	0.186543	0.189353	0.13062 [0.104943 0.156948]	0.0388166 [0.0311859 0.0466404]	0.258355 [0.250531 0.265985]	-0.919	1.81e-06	0.848	-1.5	5.37e-18	0.944
coho_salmon	ROB	0.0302264	0.112755	0.103413	Robertson	BC	-124.981	49.3369	-125.313	48.8059	92.0476	1469.05	27561.5	35181.4	25761600	100224276	0.00136565	0.00037013	0.271062	32887.5	0.253145	0.24716	0.25916	0.0593086	0.0579064	0.0607178	0.174979	0.173569	0.176381	-0.0956728 [-0.12135 -0.0693452]	-0.027471 [-0.0348439 -0.0199114]	0.314606 [0.307046 0.321979]	-1.05	8.42e-07	0.866	-1.46	1.69e-18	0.949
coho_salmon	SAL	0.278381	0.0836585	0.0769809	Salmon	Thompson	-119.336	50.6836	-123.261	49.1162	633.357	2140.36	22751.9	28608.3	25932400	100892115	0.00110318	0.00030352	0.274705	27409.5	0.00657022	0.000585202	0.0125852	0.00154879	0.000137949	0.0029667	0.23418	0.232762	0.235591	0.300926 [0.275248 0.327253]	0.0880312 [0.0805197 0.095733]	0.204503 [0.196802 0.212015]	-1.19	7.11e-07	0.87	-1.51	9.58e-19	0.951
coho_salmon	SNA	0.157346	0.0968681	0.0899955	SNA	Alaska	-165.534	64.5244	-165.405	64.4293	26.8441	5315.84	25016.8	31367.3	25898800	100758744	0.00121114	0.00033418	0.275805	28442.5	0.0745717	0.0685866	0.0805867	0.0175312	0.0161242	0.0189453	0.217561	0.216147	0.218968	-0.0344859 [-0.0601635 -0.00815826]	-0.00994099 [-0.0173429 -0.00235172]	0.298204 [0.290614 0.305606]	-1.07	1.93e-06	0.847	-1.05	4.78e-07	0.615
coho_salmon	TSO	-0.0893474	0.120983	0.116873	Tsooyess	Cascadia	-124.65	48.2913	-124.661	48.3257	15.2784	1337.28	30090.7	38164.7	25727200	100091607	0.00148343	0.00040463	0.27242	31292	0.235271	0.229286	0.241286	0.0549867	0.0535879	0.0563925	0.178729	0.177324	0.180128	0.195598 [0.169921 0.221926]	0.056639 [0.0492036 0.0642626]	0.232929 [0.225305 0.240364]	-1.08	1.04e-06	0.862	-1.03	6.64e-18	0.943

### Sheet: tableS3_outgroups_stats
Table S3: Outgroup summary statistics by species, with a focus on the load
species	POP	ho	hs	rivers	region	pNseq	pSseq	NbSynSites	totallength	pSratio	pNratio	pNpSratio	slope_pnps_gc3	p-val_pnps_GC3	R2_pnps_GC3
chinook	NA	non_pertinent	non_pertinent	non_pertinent	BC	33121	45225.3	19185400	74923269	0.00235727	0.00059422	0.252015	-1.23	1.145e-11	0.933829
rainbow	pop1	0.13409	0.1843	mixed	California	79975.5	119426	25847000	100731171	0.00462049	0.00106798	0.230952	-1.23	5.4e-20	0.97
rainbow	pop2	0.12088	0.1844	mixed	California	108938	163582	40289400	156994959	0.00406017	0.00093344	0.229802	-1.27	2.29e-30	0.969
rainbow	pop3	0.14869	0.1844	mixed	California	71529.8	107060	26359900	102738105	0.00406147	0.00093652	0.230485	-1.3	7.35e-19	0.963
kokanee	babine_kokanee	0.0922	0.15901	babine	BC	10051.9	13573.6	13895900	54314199	0.0009768	0.00024869	0.254098	-0.715	0.000492	0.913
sockeye	babine_sockeye	0.109	0.15902	babine	BC	15633.7	21787.6	21715800	84736947	0.0010033	0.00024807	0.247258	-0.693	7.16e-05	0.823
kokanee	LHSF_kok	0.1111	0.15902	Little Horsefly	BC	16306.2	22943.7	24430200	95182593	0.00093915	0.00023046	0.244941	-0.736	1.14e-05	0.852
sockeye	UHSF_soc	0.1245	0.15902	upper Horsefly	BC	25558.9	35194.8	29044100	112940874	0.00121177	0.00030464	0.251032	-0.657	7.36e-08	0.911
kokanee	Shale_kok	0.0972	0.15902	Shale	BC	12801.9	18703	18069400	70538223	0.00103506	0.00024399	0.234782	-0.748	1.69e-05	0.93
sockeye	Tachie_soc	0.1311	0.15902	Tachie	BC	26084.4	35111.8	29217300	113623314	0.00120174	0.00030903	0.257285	-0.708	2.11e-09	0.95
kokanee	Takla_kok	0.1149	0.15902	Takla	BC	17880.5	24488.2	24697700	96290505	0.00099151	0.00024975	0.251261	-0.734	2.88e-08	0.955
sockeye	Takla_soc	0.1178	0.15902	Takla	BC	19369.1	26876.9	25854800	100704105	0.00103953	0.00025877	0.248315	-0.528	1.7e-05	0.81
kokanee	meadows	0.2028	0.2191	meadows	BC	14283	19661	14335100	55752783	0.00137152	0.00034485	0.250911	-1.27	0.000495	0.913
sockeye	chiloo	0.225	0.2195	chiloo	BC	23609	33237.5	25032400	97402101	0.00132777	0.00032622	0.245666	-1.369	5.55e-08	0.949
pink	even	0.464	0.318	Quinsam + Snootli	BC	47253.7	61754.8	36100300	140356278	0.00171064	0.00045324	0.264912	-1.23	8.3e-27	0.966
pink	odd	0.348	0.311	Quinsam	BC	45470.4	60439.7	36209900	140739342	0.00166914	0.000435	0.260635	-1.17	2.12e-25	0.959

### Sheet: TableS4_correlation_between_tree_branch_length_and_load
Table S4: Results of linear models. These provide test of the relationship between branch length of the population phylogenies based on (a) pairwise Fst value and b) treemix tree inferred with 3 migrations event. c) treemix results obtained after removing the “salmon” river with aberrant branch length
a) Fst
Response variable	predictor	Estimate	Std. Error	T-value	Pr(>|t|)	adjustedR2
pNps	Fst tree branch length	-1.36676	0.22512	-6.071	5.58e-05	0.6577
alpha	Fst tree branch length	-1.36676	0.22512	-6.071	5.58e-05	0.7339
omegaNA	Fst tree branch length	0.53634	0.11268	4.76	0.000464	0.6249
omegaA	Fst tree branch length	-0.298677	0.059728	-5.001	0.000309	0.6487
LoF load	Fst tree branch length	2772.1	890.27	3.114	0.00896	0.4
Missense	Fst tree branch length	105023	34117.5	3.078	0.00957	0.3947
treemix:
Response variable	predictor	Estimate	Std. Error	T-value	Pr(>|t|)	adjustedR2
pNps	Fst tree branch length	0.216075	0.114383	1.889	0.0833	0.165
alpha	Fst tree branch length	-6.14963	1.53098	-4.017	0.00171	0.5379
omegaNA	Fst tree branch length	2.07364	0.78627	2.637	0.0217	0.3142
omegaA	Fst tree branch length	-1.3797	0.36654	-3.764	0.0027	0.5032
LoF load	Fst tree branch length	2772.1	890.27	3.114	0.00896	0.4008
Missense	Fst tree branch length	105023	34117.5	3.078	0.00957	0.3947
treemix sans outlier
Response variable	predictor	Estimate	Std. Error	T-value	Pr(>|t|)	adjustedR2
pNps	treemix branch length	0.645999	0.124674	5.182	0.000303	0.6829
alpha	treemix branch length	-9.05494	2.49292	-3.632	0.00394	0.504
omegaNA	treemix branch length	4.32948	1.11409	3.886	0.00254	0.542
omegaA	treemix branch length	-1.89913	0.621275	-3.057	0.0109	0.401

### Sheet: TableS5_man_whitney
Table S5: Results of Mann-Whitney test for difference in load among population based on missense mutation and Loss of Function mutation identified with SNPeff
	missense total (additive load)					Lof total (additive load)					missense fixed (recessive load)					LoF fixed (recessive load)
POP_COMPARISON	diff	lwr	upr	p.adj	bonferonni_signif	diff	lwr	upr	p.adj	bonferonni_signif	diff	lwr	upr	p.adj	bonferonni_signif	diff	lwr	upr	p.adj	bonferonni_signif
DES-KLA	-384.8	-868.069	98.4689	0.259382	0	1.8	-39.2192	42.8192	1	0	-812	-1726.77	102.767	0.132409	0	-8.8	-52.5865	34.9865	0.99998	0
QUI-KLA	-1115.6	-1598.87	-632.331	0	1	-15.6	-56.6192	25.4192	0.985636	0	-566.8	-1481.57	347.967	0.651331	0	-8.8	-52.5865	34.9865	0.99998	0
TSO-KLA	-711.6	-1194.87	-228.331	0.0002627	1	0.2	-40.8192	41.2192	1	0	-1103.6	-2018.37	-188.833	0.0060432	0	-17.2	-60.9865	26.5865	0.981103	0
INC-KLA	-1998	-2481.27	-1514.73	0	1	-32.4	-73.4192	8.61916	0.270585	0	-1177.6	-2092.37	-262.833	0.0024223	0	-12	-55.7865	31.7865	0.999385	0
CAP-KLA	-1441.4	-1924.67	-958.131	0	1	-22	-63.0192	19.0192	0.829185	0	-987.2	-1901.97	-72.4329	0.0232109	0	-15.2	-58.9865	28.5865	0.99363	0
ROB-KLA	-1244.4	-1727.67	-761.131	0	1	-12.6	-53.6192	28.4192	0.998026	0	-947.2	-1861.97	-32.4329	0.0357256	0	-8.4	-52.1865	35.3865	0.999988	0
PAL-KLA	-1202.2	-1685.47	-718.931	0	1	10.2	-30.8192	51.2192	0.999782	0	-314.4	-1229.17	600.367	0.994191	0	16.4	-27.3865	60.1865	0.987414	0
SAL-KLA	-1841.2	-2324.47	-1357.93	0	1	-28.4	-69.4192	12.6192	0.476069	0	1104.8	190.033	2019.57	0.0059563	0	40.4	-3.38652	84.1865	0.0993378	0
KWE-KLA	-1265.6	-1748.87	-782.331	0	1	-2.2	-43.2192	38.8192	1	0	593.2	-321.567	1507.97	0.581813	0	26.4	-17.3865	70.1865	0.690447	0
BER-KLA	-1276.6	-1759.87	-793.331	0	1	-4.8	-45.8192	36.2192	1	0	-383.6	-1298.37	531.167	0.967894	0	0.4	-43.3865	44.1865	1	0
SNA-KLA	-984.2	-1467.47	-500.931	2e-07	1	5.6	-35.4192	46.6192	1	0	683.2	-231.567	1597.97	0.354018	0	22.4	-21.3865	66.1865	0.870669	0
MSL-KLA	-1082.6	-1565.87	-599.331	0	1	14.2	-26.8192	55.2192	0.99379	0	3154.8	2240.03	4069.57	0	1	105.2	61.4135	148.987	0	1
POR-KLA	-1008.23	-1470.93	-545.539	0	1	13.5333	-25.7395	52.8062	0.994048	0	4503.07	3627.24	5378.89	0	1	124	82.0776	165.922	0	1
QUI-DES	-730.8	-1214.07	-247.531	0.0001601	1	-17.4	-58.4192	23.6192	0.964877	0	245.2	-669.567	1159.97	0.999513	0	1.42108e-14	-43.7865	43.7865	1	0
TSO-DES	-326.8	-810.069	156.469	0.514559	0	-1.6	-42.6192	39.4192	1	0	-291.6	-1206.37	623.167	0.997159	0	-8.4	-52.1865	35.3865	0.999988	0
INC-DES	-1613.2	-2096.47	-1129.93	0	1	-34.2	-75.2192	6.81916	0.199699	0	-365.6	-1280.37	549.167	0.978189	0	-3.2	-46.9865	40.5865	1	0
CAP-DES	-1056.6	-1539.87	-573.331	0	1	-23.8	-64.8192	17.2192	0.741442	0	-175.2	-1089.97	739.567	0.999989	0	-6.4	-50.1865	37.3865	1	0
ROB-DES	-859.6	-1342.87	-376.331	5.2e-06	1	-14.4	-55.4192	26.6192	0.992939	0	-135.2	-1049.97	779.567	0.999999	0	0.4	-43.3865	44.1865	1	0
PAL-DES	-817.4	-1300.67	-334.131	1.62e-05	1	8.4	-32.6192	49.4192	0.999975	0	497.6	-417.167	1412.37	0.815155	0	25.2	-18.5865	68.9865	0.751581	0
SAL-DES	-1456.4	-1939.67	-973.131	0	1	-30.2	-71.2192	10.8192	0.376538	0	1916.8	1002.03	2831.57	1e-07	1	49.2	5.41348	92.9865	0.0147159	0
KWE-DES	-880.8	-1364.07	-397.531	2.9e-06	1	-4	-45.0192	37.0192	1	0	1405.2	490.433	2319.97	0.0001186	1	35.2	-8.58652	78.9865	0.246323	0
BER-DES	-891.8	-1375.07	-408.531	2.1e-06	1	-6.6	-47.6192	34.4192	0.999999	0	428.4	-486.367	1343.17	0.927311	0	9.2	-34.5865	52.9865	0.999967	0
SNA-DES	-599.4	-1082.67	-116.131	0.0041413	0	3.8	-37.2192	44.8192	1	0	1495.2	580.433	2409.97	3.38e-05	1	31.2	-12.5865	74.9865	0.429144	0
MSL-DES	-697.8	-1181.07	-214.531	0.0003737	1	12.4	-28.6192	53.4192	0.998317	0	3966.8	3052.03	4881.57	0	1	114	70.2135	157.787	0	1
POR-DES	-623.433	-1086.13	-160.739	0.0011991	0	11.7333	-27.5395	51.0062	0.998505	0	5315.07	4439.24	6190.89	0	1	132.8	90.8776	174.722	0	1
TSO-QUI	404	-79.2689	887.269	0.196509	0	15.8	-25.2192	56.8192	0.983983	0	-536.8	-1451.57	377.967	0.726942	0	-8.4	-52.1865	35.3865	0.999988	0
INC-QUI	-882.4	-1365.67	-399.131	2.8e-06	1	-16.8	-57.8192	24.2192	0.973384	0	-610.8	-1525.57	303.967	0.535115	0	-3.2	-46.9865	40.5865	1	0
CAP-QUI	-325.8	-809.069	157.469	0.519541	0	-6.4	-47.4192	34.6192	0.999999	0	-420.4	-1335.17	494.367	0.936305	0	-6.4	-50.1865	37.3865	1	0
ROB-QUI	-128.8	-612.069	354.469	0.999541	0	3	-38.0192	44.0192	1	0	-380.4	-1295.17	534.367	0.969947	0	0.4	-43.3865	44.1865	1	0
PAL-QUI	-86.6	-569.869	396.669	0.999995	0	25.8	-15.2192	66.8192	0.628959	0	252.4	-662.367	1167.17	0.999339	0	25.2	-18.5865	68.9865	0.751581	0
SAL-QUI	-725.6	-1208.87	-242.331	0.0001832	1	-12.8	-53.8192	28.2192	0.997694	0	1671.6	756.833	2586.37	2.7e-06	1	49.2	5.41348	92.9865	0.0147159	0
KWE-QUI	-150	-633.269	333.269	0.997812	0	13.4	-27.6192	54.4192	0.996401	0	1160	245.233	2074.77	0.0030215	0	35.2	-8.58652	78.9865	0.246323	0
BER-QUI	-161	-644.269	322.269	0.995662	0	10.8	-30.2192	51.8192	0.999597	0	183.2	-731.567	1097.97	0.999981	0	9.2	-34.5865	52.9865	0.999967	0
SNA-QUI	131.4	-351.869	614.669	0.999434	0	21.2	-19.8192	62.2192	0.862396	0	1250	335.233	2164.77	0.0009555	0	31.2	-12.5865	74.9865	0.429144	0
MSL-QUI	33	-450.269	516.269	1	0	29.8	-11.2192	70.8192	0.397821	0	3721.6	2806.83	4636.37	0	1	114	70.2135	157.787	0	1
POR-QUI	107.367	-355.328	570.061	0.999898	0	29.1333	-10.1395	68.4062	0.364618	0	5069.87	4194.04	5945.69	0	1	132.8	90.8776	174.722	0	1
INC-TSO	-1286.4	-1769.67	-803.131	0	1	-32.6	-73.6192	8.41916	0.261981	0	-74	-988.767	840.767	1	0	5.2	-38.5865	48.9865	1	0
CAP-TSO	-729.8	-1213.07	-246.531	0.0001643	1	-22.2	-63.2192	18.8192	0.820283	0	116.4	-798.367	1031.17	1	0	2	-41.7865	45.7865	1	0
ROB-TSO	-532.8	-1016.07	-49.5311	0.0183152	0	-12.8	-53.8192	28.2192	0.997694	0	156.4	-758.367	1071.17	0.999997	0	8.8	-34.9865	52.5865	0.99998	0
PAL-TSO	-490.6	-973.869	-7.3311	0.0433689	0	10	-31.0192	51.0192	0.999825	0	789.2	-125.567	1703.97	0.160912	0	33.6	-10.1865	77.3865	0.312613	0
SAL-TSO	-1129.6	-1612.87	-646.331	0	1	-28.6	-69.6192	12.4192	0.464591	0	2208.4	1293.63	3123.17	0	1	57.6	13.8135	101.387	0.0017464	0
KWE-TSO	-554	-1037.27	-70.7311	0.0115851	0	-2.4	-43.4192	38.6192	1	0	1696.8	782.033	2611.57	1.9e-06	1	43.6	-0.18652	87.3865	0.0520159	0
BER-TSO	-565	-1048.27	-81.7311	0.009081	0	-5	-46.0192	36.0192	1	0	720	-194.767	1634.77	0.275588	0	17.6	-26.1865	61.3865	0.977144	0
SNA-TSO	-272.6	-755.869	210.669	0.775598	0	5.4	-35.6192	46.4192	1	0	1786.8	872.033	2701.57	5e-07	1	39.6	-4.18652	83.3865	0.115638	0
MSL-TSO	-371	-854.269	112.269	0.311972	0	14	-27.0192	55.0192	0.994556	0	4258.4	3343.63	5173.17	0	1	122.4	78.6135	166.187	0	1
POR-TSO	-296.633	-759.328	166.061	0.599697	0	13.3333	-25.9395	52.6062	0.994818	0	5606.67	4730.84	6482.49	0	1	141.2	99.2776	183.122	0	1
CAP-INC	556.6	73.3311	1039.87	0.0109409	0	10.4	-30.6192	51.4192	0.999731	0	190.4	-724.367	1105.17	0.99997	0	-3.2	-46.9865	40.5865	1	0
ROB-INC	753.6	270.331	1236.87	8.84e-05	1	19.8	-21.2192	60.8192	0.91074	0	230.4	-684.367	1145.17	0.99975	0	3.6	-40.1865	47.3865	1	0
PAL-INC	795.8	312.531	1279.07	2.89e-05	1	42.6	1.58084	83.6192	0.0346756	0	863.2	-51.5671	1777.97	0.0830247	0	28.4	-15.3865	72.1865	0.581497	0
SAL-INC	156.8	-326.469	640.069	0.996629	0	4	-37.0192	45.0192	1	0	2282.4	1367.63	3197.17	0	1	52.4	8.61348	96.1865	0.0067254	0
KWE-INC	732.4	249.131	1215.67	0.0001536	1	30.2	-10.8192	71.2192	0.376538	0	1770.8	856.033	2685.57	6e-07	1	38.4	-5.38652	82.1865	0.144087	0
BER-INC	721.4	238.131	1204.67	0.0002042	1	27.6	-13.4192	68.6192	0.522682	0	794	-120.767	1708.77	0.154549	0	12.4	-31.3865	56.1865	0.999134	0
SNA-INC	1013.8	530.531	1497.07	1e-07	1	38	-3.01916	79.0192	0.0962486	0	1860.8	946.033	2775.57	2e-07	1	34.4	-9.38652	78.1865	0.278222	0
MSL-INC	915.4	432.131	1398.67	1.1e-06	1	46.6	5.58084	87.6192	0.0129189	0	4332.4	3417.63	5247.17	0	1	117.2	73.4135	160.987	0	1
POR-INC	989.767	527.072	1452.46	0	1	45.9333	6.66048	85.2062	0.0090347	0	5680.67	4804.84	6556.49	0	1	136	94.0776	177.922	0	1
ROB-CAP	197	-286.269	680.269	0.974375	0	9.4	-31.6192	50.4192	0.999912	0	40	-874.767	954.767	1	0	6.8	-36.9865	50.5865	0.999999	0
PAL-CAP	239.2	-244.069	722.469	0.894836	0	32.2	-8.81916	73.2192	0.279368	0	672.8	-241.967	1587.57	0.378163	0	31.6	-12.1865	75.3865	0.408507	0
SAL-CAP	-399.8	-883.069	83.4689	0.209228	0	-6.4	-47.4192	34.6192	0.999999	0	2092	1177.23	3006.77	0	1	55.6	11.8135	99.3865	0.0029628	0
KWE-CAP	175.8	-307.469	659.069	0.990266	0	19.8	-21.2192	60.8192	0.91074	0	1580.4	665.633	2495.17	1.01e-05	1	41.6	-2.18652	85.3865	0.0784955	0
BER-CAP	164.8	-318.469	648.069	0.994599	0	17.2	-23.8192	58.2192	0.967909	0	603.6	-311.167	1518.37	0.554197	0	15.6	-28.1865	59.3865	0.991925	0
SNA-CAP	457.2	-26.0689	940.469	0.08129	0	27.6	-13.4192	68.6192	0.522682	0	1670.4	755.633	2585.17	2.8e-06	1	37.6	-6.18652	81.3865	0.165924	0
MSL-CAP	358.8	-124.469	842.069	0.363294	0	36.2	-4.81916	77.2192	0.137938	0	4142	3227.23	5056.77	0	1	120.4	76.6135	164.187	0	1
POR-CAP	433.167	-29.5281	895.861	0.0885381	0	35.5333	-3.73952	74.8062	0.115265	0	5490.27	4614.44	6366.09	0	1	139.2	97.2776	181.122	0	1
PAL-ROB	42.2	-441.069	525.469	1	0	22.8	-18.2192	63.8192	0.792231	0	632.8	-281.967	1547.57	0.477485	0	24.8	-18.9865	68.5865	0.770835	0
SAL-ROB	-596.8	-1080.07	-113.531	0.0043997	0	-15.8	-56.8192	25.2192	0.983983	0	2052	1137.23	2966.77	0	1	48.8	5.01348	92.5865	0.0161824	0
KWE-ROB	-21.2	-504.469	462.069	1	0	10.4	-30.6192	51.4192	0.999731	0	1540.4	625.633	2455.17	1.79e-05	1	34.8	-8.98652	78.5865	0.261956	0
BER-ROB	-32.2	-515.469	451.069	1	0	7.8	-33.2192	48.8192	0.99999	0	563.6	-351.167	1478.37	0.659621	0	8.8	-34.9865	52.5865	0.99998	0
SNA-ROB	260.2	-223.069	743.469	0.825413	0	18.2	-22.8192	59.2192	0.95062	0	1630.4	715.633	2545.17	4.9e-06	1	30.8	-12.9865	74.5865	0.450173	0
MSL-ROB	161.8	-321.469	645.069	0.995454	0	26.8	-14.2192	67.8192	0.569953	0	4102	3187.23	5016.77	0	1	113.6	69.8135	157.387	0	1
POR-ROB	236.167	-226.528	698.861	0.87245	0	26.1333	-13.1395	65.4062	0.540639	0	5450.27	4574.44	6326.09	0	1	132.4	90.4776	174.322	0	1
SAL-PAL	-639	-1122.27	-155.731	0.0016132	0	-38.6	-79.6192	2.41916	0.0849193	0	1419.2	504.433	2333.97	9.77e-05	1	24	-19.7865	67.7865	0.807289	0
KWE-PAL	-63.4	-546.669	419.869	1	0	-12.4	-53.4192	28.6192	0.998317	0	907.6	-7.16714	1822.37	0.0537624	0	10	-33.7865	53.7865	0.999915	0
BER-PAL	-74.4	-557.669	408.869	0.999999	0	-15	-56.0192	26.0192	0.989802	0	-69.2	-983.967	845.567	1	0	-16	-59.7865	27.7865	0.989869	0
SNA-PAL	218	-265.269	701.269	0.944263	0	-4.6	-45.6192	36.4192	1	0	997.6	82.8329	1912.37	0.0206904	0	6	-37.7865	49.7865	1	0
MSL-PAL	119.6	-363.669	602.869	0.999794	0	4	-37.0192	45.0192	1	0	3469.2	2554.43	4383.97	0	1	88.8	45.0135	132.587	2e-07	1
POR-PAL	193.967	-268.728	656.661	0.967972	0	3.33333	-35.9395	42.6062	1	0	4817.47	3941.64	5693.29	0	1	107.6	65.6776	149.522	0	1
KWE-SAL	575.6	92.3311	1058.87	0.0071558	0	26.2	-14.8192	67.2192	0.605444	0	-511.6	-1426.37	403.167	0.785375	0	-14	-57.7865	29.7865	0.997075	0
BER-SAL	564.6	81.3311	1047.87	0.0091623	0	23.6	-17.4192	64.6192	0.751964	0	-1488.4	-2403.17	-573.633	3.72e-05	1	-40	-83.7865	3.78652	0.107234	0
SNA-SAL	857	373.731	1340.27	5.6e-06	1	34	-7.01916	75.0192	0.206846	0	-421.6	-1336.37	493.167	0.935007	0	-18	-61.7865	25.7865	0.97258	0
MSL-SAL	758.6	275.331	1241.87	7.75e-05	1	42.6	1.58084	83.6192	0.0346756	0	2050	1135.23	2964.77	0	1	64.8	21.0135	108.587	0.0002396	1
POR-SAL	832.967	370.272	1295.66	3.9e-06	1	41.9333	2.66048	81.2062	0.0260267	0	3398.27	2522.44	4274.09	0	1	83.6	41.6776	125.522	3e-07	1
BER-KWE	-11	-494.269	472.269	1	0	-2.6	-43.6192	38.4192	1	0	-976.8	-1891.57	-62.0329	0.0260088	0	-26	-69.7865	17.7865	0.711321	0
SNA-KWE	281.4	-201.869	764.669	0.736929	0	7.8	-33.2192	48.8192	0.99999	0	90	-824.767	1004.77	1	0	-4	-47.7865	39.7865	1	0
MSL-KWE	183	-300.269	666.269	0.98616	0	16.4	-24.6192	57.4192	0.978122	0	2561.6	1646.83	3476.37	0	1	78.8	35.0135	122.587	3.9e-06	1
POR-KWE	257.367	-205.328	720.061	0.791444	0	15.7333	-23.5395	55.0062	0.977758	0	3909.87	3034.04	4785.69	0	1	97.6	55.6776	139.522	0	1
SNA-BER	292.4	-190.869	775.669	0.68554	0	10.4	-30.6192	51.4192	0.999731	0	1066.8	152.033	1981.57	0.0093715	0	22	-21.7865	65.7865	0.884332	0
MSL-BER	194	-289.269	677.269	0.977383	0	19	-22.0192	60.0192	0.932672	0	3538.4	2623.63	4453.17	0	1	104.8	61.0135	148.587	0	1
POR-BER	268.367	-194.328	731.061	0.741895	0	18.3333	-20.9395	57.6062	0.928907	0	4886.67	4010.84	5762.49	0	1	123.6	81.6776	165.522	0	1
MSL-SNA	-98.4	-581.669	384.869	0.999977	0	8.6	-32.4192	49.6192	0.999968	0	2471.6	1556.83	3386.37	0	1	82.8	39.0135	126.587	1.2e-06	1
POR-SNA	-24.0333	-486.728	438.661	1	0	7.93333	-31.3395	47.2062	0.999979	0	3819.87	2944.04	4695.69	0	1	101.6	59.6776	143.522	0	1
POR-MSL	74.3667	-388.328	537.061	0.999999	0	-0.666667	-39.9395	38.6062	1	0	1348.27	472.444	2224.09	0.0001137	1	18.8	-23.1224	60.7224	0.9466	0

### Sheet: TableS6_recombination_among_pop
Table S06: Results of Tukey-HSD test for difference in recombination rate among populations based on Ldhat estimates. Pair is the compared population pair with the initial described in Table S01. Diff is the difference in recombination between the pair Lower and Upper CI are the 95% confidence level
Pair	diff	lower CI	upper CI	P-adj
CAP-BER	0.196407	0.155186	0.237628	0
DES-BER	-0.217473	-0.258019	-0.176928	0
INC-BER	0.0348743	-0.00567126	0.0754199	0.184108
KLA-BER	-0.117572	-0.158117	-0.0770261	0
KWE-BER	-0.20247	-0.243016	-0.161924	0
MSL-BER	-0.497083	-0.538305	-0.455862	0
PAL-BER	-0.0718374	-0.112383	-0.0312919	3e-07
POR-BER	-0.507207	-0.547752	-0.466661	0
QUI-BER	0.0313552	-0.00919038	0.0719008	0.344357
ROB-BER	-0.0690374	-0.110259	-0.0278161	1.8e-06
SAL-BER	-0.532688	-0.573234	-0.492142	0
SNA-BER	-0.214285	-0.25483	-0.173739	0
TSO-BER	0.437195	0.39665	0.477741	0
DES-CAP	-0.41388	-0.455088	-0.372673	0
INC-CAP	-0.161532	-0.20274	-0.120325	0
KLA-CAP	-0.313979	-0.355186	-0.272771	0
KWE-CAP	-0.398877	-0.440084	-0.357669	0
MSL-CAP	-0.69349	-0.735363	-0.651618	0
PAL-CAP	-0.268244	-0.309452	-0.227037	0
POR-CAP	-0.703613	-0.744821	-0.662406	0
QUI-CAP	-0.165052	-0.206259	-0.123844	0
ROB-CAP	-0.265444	-0.307317	-0.223572	0
SAL-CAP	-0.729095	-0.770302	-0.687888	0
SNA-CAP	-0.410691	-0.451899	-0.369484	0
TSO-CAP	0.240789	0.199581	0.281996	0
INC-DES	0.252348	0.211816	0.292879	0
KLA-DES	0.0999017	0.0593704	0.140433	0
KWE-DES	0.0150035	-0.0255278	0.0555349	0.99406
MSL-DES	-0.27961	-0.320817	-0.238403	0
PAL-DES	0.145636	0.105105	0.186167	0
POR-DES	-0.289733	-0.330265	-0.249202	0
QUI-DES	0.248829	0.208297	0.28936	0
ROB-DES	0.148436	0.107229	0.189643	0
SAL-DES	-0.315215	-0.355746	-0.274683	0
SNA-DES	0.00318889	-0.0373425	0.0437203	1
TSO-DES	0.654669	0.614138	0.6952	0
KLA-INC	-0.152446	-0.192977	-0.111915	0
KWE-INC	-0.237344	-0.277876	-0.196813	0
MSL-INC	-0.531958	-0.573165	-0.490751	0
PAL-INC	-0.106712	-0.147243	-0.0661804	0
POR-INC	-0.542081	-0.582612	-0.50155	0
QUI-INC	-0.00351912	-0.0440505	0.0370122	1
ROB-INC	-0.103912	-0.145119	-0.0627044	0
SAL-INC	-0.567562	-0.608094	-0.527031	0
SNA-INC	-0.249159	-0.28969	-0.208628	0
TSO-INC	0.402321	0.36179	0.442852	0
KWE-KLA	-0.0848982	-0.12543	-0.0443669	0
MSL-KLA	-0.379512	-0.420719	-0.338304	0
PAL-KLA	0.0457343	0.00520293	0.0862656	0.0113747
POR-KLA	-0.389635	-0.430166	-0.349104	0
QUI-KLA	0.148927	0.108396	0.189458	0
ROB-KLA	0.0485343	0.00732699	0.0897416	0.0060225
SAL-KLA	-0.415116	-0.455648	-0.374585	0
SNA-KLA	-0.0967129	-0.137244	-0.0561815	0
TSO-KLA	0.554767	0.514236	0.595299	0
MSL-KWE	-0.294614	-0.335821	-0.253406	0
PAL-KWE	0.130633	0.0901011	0.171164	0
POR-KWE	-0.304737	-0.345268	-0.264205	0
QUI-KWE	0.233825	0.193294	0.274356	0
ROB-KWE	0.133433	0.0922252	0.17464	0
SAL-KWE	-0.330218	-0.370749	-0.289687	0
SNA-KWE	-0.0118146	-0.052346	0.0287167	0.999481
TSO-KWE	0.639665	0.599134	0.680197	0
PAL-MSL	0.425246	0.384039	0.466453	0
POR-MSL	-0.0101231	-0.0513305	0.0310842	0.999922
QUI-MSL	0.528439	0.487231	0.569646	0
ROB-MSL	0.428046	0.386174	0.469918	0
SAL-MSL	-0.0356045	-0.0768119	0.00560276	0.178375
SNA-MSL	0.282799	0.241592	0.324006	0
TSO-MSL	0.934279	0.893072	0.975486	0
POR-PAL	-0.435369	-0.475901	-0.394838	0
QUI-PAL	0.103193	0.0626612	0.143724	0
ROB-PAL	0.00280001	-0.0384073	0.0440073	1
SAL-PAL	-0.460851	-0.501382	-0.420319	0
SNA-PAL	-0.142447	-0.182979	-0.101916	0
TSO-PAL	0.509033	0.468502	0.549564	0
QUI-POR	0.538562	0.49803	0.579093	0
ROB-POR	0.438169	0.396962	0.479377	0
SAL-POR	-0.0254814	-0.0660128	0.01505	0.695747
SNA-POR	0.292922	0.252391	0.333453	0
TSO-POR	0.944402	0.903871	0.984933	0
ROB-QUI	-0.100393	-0.1416	-0.0591853	0
SAL-QUI	-0.564043	-0.604575	-0.523512	0
SNA-QUI	-0.24564	-0.286171	-0.205108	0
TSO-QUI	0.40584	0.365309	0.446372	0
SAL-ROB	-0.463651	-0.504858	-0.422443	0
SNA-ROB	-0.145247	-0.186454	-0.10404	0
TSO-ROB	0.506233	0.465026	0.54744	0
SNA-SAL	0.318403	0.277872	0.358935	0
TSO-SAL	0.969883	0.929352	1.01041	0
TSO-SNA	0.65148	0.610949	0.692011	0

### Sheet: TableS7_difference_diploid_tetraploid_load_in_coho
Table S7: difference in load among diploid region, compared to region of residual tetraploidy with load computed in 500kb windows for each kind of regions
			mean πN/πS for DIPLOID GENES ONLY (over 500 kb)			mean πN/πS for GENES in region of residual tetraploidy (computed over 500 kb)
ID	region	POP	mean πN/πS	Mean πN/πS first_GC3 class	Mean πN/πS without first_GC3_class	mean πN/πS	Mean πN/πS first_GC3 class	Mean πN/πS without first_GC3_class
1	Alaska	BER	0.237	0.50364	0.225	0.31	0.677	0.236
2	BC	CAP	0.255	0.55974	0.243	0.313	0.641	0.247
3	Cascadia	DES	0.265	0.55629	0.253	0.307	0.662	0.236
4	BC	INC	0.257	0.54285	0.245	0.307	0.655	0.238
5	California	KLA	0.257	0.56291	0.245	0.305	0.654	0.235
6	Alaska	KWE	0.262	0.53284	0.251	0.317	0.69	0.243
7	Alaska	MSL	0.261	0.54368	0.25	0.316	0.714	0.236
8	HaidaGwaii	PAL	0.258	0.56493	0.245	0.317	0.682	0.244
9	Alaska	POR	0.271	0.56626	0.257	0.322	0.718	0.243
10	Cascadia	QUI	0.263	0.55704	0.251	0.316	0.689	0.241
11	BC	ROB	0.26	0.52554	0.248	0.326	0.711	0.249
12	Thompson	SAL	0.258	0.55932	0.246	0.313	0.699	0.236
13	Alaska	SNA	0.258	0.54615	0.246	0.318	0.659	0.25
14	Cascadia	TSO	0.261	0.55029	0.249	0.309	0.659	0.239

### Sheet: tableS8_dadi_model_choice
Tabble S8: AIC of each model for each pairwise comparison. AM = Ancient Migration, IM = Isolation With Migration, SI = Strict Isolation, SC = Secondary Contact, G = prefix indicating Growth in the descending population, 2N= prefix indicating linked selection, 2m = prefix indicating reduced effective migration along the genome, the A prefix after each model (e.g. AMA) indicated a Growth in the anc…
pop1	pop2	model	AIC
california	alaska	AMA2mG	14245.4
california	alaska	AM2mG	14453.3
california	alaska	AMA2N2mG	14519.2
california	alaska	SCA2mG	14540.1
california	alaska	AM2N2mG	14565.5
california	alaska	SCA2NG	14638.9
california	alaska	IMA2N2mG	14761.4
california	alaska	AMA2NG	14791.6
california	alaska	AM2NG	15193.5
california	alaska	SC2N2mG	15457.9
california	alaska	SC2NG	15568.2
california	alaska	IMA2NG	15678.9
california	alaska	SCA2N2mG	15734
california	alaska	IMA2mG	15751
california	alaska	SC2mG	15794.4
california	alaska	IM2N2mG	16340.4
california	alaska	IM2NG	16374.3
california	alaska	IM2mG	16502
california	alaska	IMG	17512.3
california	alaska	AM2m	17686.8
california	alaska	IM2m	17709.5
california	alaska	IM2N2m	17718.2
california	alaska	SC2m	17740.4
california	alaska	SC2N2m	17780.5
california	alaska	AM2N2m	17961.3
california	alaska	AM2N	18177.8
california	alaska	IM2N	18549.3
california	alaska	SC2N	18574.9
california	alaska	AM	18715.9
california	alaska	IM	19026.5
california	alaska	SC	19028.8
california	alaska	SCAG	19409.3
california	alaska	SIA2NG	19595.3
california	alaska	AMAG	19822
california	alaska	SI2N	20102.6
california	alaska	SCA2m	20158.6
california	alaska	IMA2m	20164.4
california	alaska	SCA2N2m	20283.9
california	alaska	AMA2m	20320.5
california	alaska	IMA2N2m	20373
california	alaska	AMA2N	20679
california	alaska	AMA2N2m	20842.5
california	alaska	AMA	21249.7
california	alaska	SCA2N	21334.2
california	alaska	SCA	21684
california	alaska	IMA	21686.3
california	alaska	IMAG	21866
california	alaska	SIA2N	22885.2
california	alaska	SI	24581.6
california	alaska	SIA	27373.2
cascadia	alaska	AM2NG	14011.3
cascadia	alaska	AMA2N2mG	14036.4
cascadia	alaska	AM2N2mG	14055.5
cascadia	alaska	AMA2mG	14206.4
cascadia	alaska	IM2NG	14237.3
cascadia	alaska	IMA2NG	14381.8
cascadia	alaska	SCA2NG	14716.7
cascadia	alaska	AM2mG	14724.5
cascadia	alaska	IMA2N2mG	14736.5
cascadia	alaska	SCA2N2mG	15432.7
cascadia	alaska	SC2mG	15521.2
cascadia	alaska	SC2N2mG	15654.3
cascadia	alaska	IMA2mG	15808.3
cascadia	alaska	SC2NG	15912.5
cascadia	alaska	IM2N2mG	16747.9
cascadia	alaska	IM2mG	16826.1
cascadia	alaska	SCA2mG	17859.6
cascadia	alaska	SC2N	17920.1
cascadia	alaska	IMG	17965.8
cascadia	alaska	SI2N	18015.6
cascadia	alaska	AM2N	18163.5
cascadia	alaska	IM2N	18265.9
cascadia	alaska	SC2m	18449.2
cascadia	alaska	IM2N2m	18639.3
cascadia	alaska	AMA2NG	18645.1
cascadia	alaska	AMG	18659.4
cascadia	alaska	IM2m	18750.9
cascadia	alaska	AM2m	18807.7
cascadia	alaska	AM2N2m	18865.1
cascadia	alaska	SC2N2m	18867.7
cascadia	alaska	SC	20028
cascadia	alaska	IM	20334.3
cascadia	alaska	AM	20336.9
cascadia	alaska	SIA2NG	21131.1
cascadia	alaska	AMAG	21371.3
cascadia	alaska	SCAG	21568
cascadia	alaska	SCA2m	21621
cascadia	alaska	IMA2m	22072.8
cascadia	alaska	AMA2m	22115.7
cascadia	alaska	IMA2N2m	22126.7
cascadia	alaska	SIA2N	22292.4
cascadia	alaska	SCA2N	22433.3
cascadia	alaska	SCA2N2m	22609.2
cascadia	alaska	AMA2N	22906.2
cascadia	alaska	AMA2N2m	23127.7
cascadia	alaska	SCA	24370.1
cascadia	alaska	IMA	24523
cascadia	alaska	AMA	24542.6
cascadia	alaska	IMAG	24721.5
cascadia	alaska	SI	24971.6
cascadia	alaska	SIA	29317.1
thompson	alaska	AMA2mG	13417.4
thompson	alaska	SCA2mG	13832.7
thompson	alaska	IMA2mG	13935.2
thompson	alaska	SCA2N2mG	13943.1
thompson	alaska	SC2N2mG	13987.8
thompson	alaska	IMA2N2mG	14074.1
thompson	alaska	SCA2NG	14165.3
thompson	alaska	AM2mG	14171.3
thompson	alaska	SC2mG	14299.9
thompson	alaska	AMA2N2mG	14336
thompson	alaska	AM2N2mG	14454.2
thompson	alaska	SC2NG	14590.3
thompson	alaska	IMA2NG	14717.7
thompson	alaska	IM2N2mG	14746.8
thompson	alaska	IM2mG	15013.6
thompson	alaska	AMA2NG	15145.2
thompson	alaska	IM2NG	15157.1
thompson	alaska	AMAG	15703.8
thompson	alaska	SIA2NG	15861.1
thompson	alaska	AM2m	15915
thompson	alaska	SC2m	16035.2
thompson	alaska	IM2N2m	16040.2
thompson	alaska	IM2m	16074.6
thompson	alaska	AMG	16088.9
thompson	alaska	IMG	16094.3
thompson	alaska	SCAG	16200.5
thompson	alaska	IMA2N2m	16219
thompson	alaska	SCA2N2m	16516.2
thompson	alaska	SC2N2m	16552.5
thompson	alaska	AM2N	16571.8
thompson	alaska	AMA2N	16628.9
thompson	alaska	AMA2N2m	16680.3
thompson	alaska	AM2N2m	16692
thompson	alaska	SC2N	16806.8
thompson	alaska	SCA2N	16810.6
thompson	alaska	IM2N	16831.9
thompson	alaska	IMAG	17495.7
thompson	alaska	AM	17700.9
thompson	alaska	AMA	17702.9
thompson	alaska	SCA	17942.5
thompson	alaska	IMA	17947.4
thompson	alaska	IM	17952.5
thompson	alaska	SC	17954
thompson	alaska	SI2N	17989.7
thompson	alaska	SCA2m	18313
thompson	alaska	AM2NG	18453.6
thompson	alaska	IMA2m	18577.6
thompson	alaska	AMA2m	18581
thompson	alaska	SI	22596.9
thompson	california	AMA2mG	13014.6
thompson	california	AMA2N2mG	13022.7
thompson	california	IMA2N2mG	13048.3
thompson	california	SCA2NG	13069.2
thompson	california	SCA2N2m	13086
thompson	california	IM2N2mG	13088.2
thompson	california	IMA2N2m	13137.3
thompson	california	IM2mG	13156.2
thompson	california	IMA2mG	13164.4
thompson	california	AMA2N	13177.8
thompson	california	AMA2N2m	13244.3
thompson	california	SC2N2mG	13260.2
thompson	california	AMA2NG	13277.2
thompson	california	SCA2mG	13280.8
thompson	california	SCA2N	13299.8
thompson	california	IMA2NG	13334.1
thompson	california	SCA2N2mG	13345.6
thompson	california	AM2N2mG	13427.4
thompson	california	SC2NG	13453.3
thompson	california	AM2mG	13461
thompson	california	IM2NG	13553.1
thompson	california	SC2mG	13611.5
thompson	california	AM2m	13611.9
thompson	california	IM2m	13829
thompson	california	IM2N2m	13835.4
thompson	california	SC2m	13839.9
thompson	california	SC2N2m	13878.4
thompson	california	AM2N	13917.7
thompson	california	AMG	14049.1
thompson	california	AMAG	14072.1
thompson	california	AM2N2m	14093.4
thompson	california	AMA	14127.8
thompson	california	SIA2NG	14150.6
thompson	california	SCAG	14180.6
thompson	california	IMG	14180.6
thompson	california	IMA	14241.7
thompson	california	SCA	14259.4
thompson	california	SC2N	14418.6
thompson	california	IM2N	14425.4
thompson	california	AM	14541.7
thompson	california	IMAG	14630.2
thompson	california	SCA2m	14676.8
thompson	california	SC	14915.9
thompson	california	IM	14916.9
thompson	california	IMA2m	14995.3
thompson	california	AMA2m	15261.2
thompson	california	SI2N	16010.8
thompson	california	SI	18082.3
thompson	cascadia	AM2mG	12918.3
thompson	cascadia	IM2N2mG	13123.1
thompson	cascadia	SC2mG	13200
thompson	cascadia	SCA2N2mG	13200.4
thompson	cascadia	SC2NG	13289.5
thompson	cascadia	SC2N2mG	13335
thompson	cascadia	AM2N2mG	13344.4
thompson	cascadia	IM2mG	13344.7
thompson	cascadia	IM2NG	13407.2
thompson	cascadia	IM2m	13411.7
thompson	cascadia	AM2m	13434.7
thompson	cascadia	IM2N2m	13442.4
thompson	cascadia	SC2m	13445.8
thompson	cascadia	AM2N	13494.7
thompson	cascadia	AM2N2m	13667.1
thompson	cascadia	IM2N	13679.8
thompson	cascadia	SCA2NG	13681.3
thompson	cascadia	SC2N	13688.6
thompson	cascadia	IMG	13877.3
thompson	cascadia	AMG	13882.8
thompson	cascadia	SCA2m	13957.3
thompson	cascadia	SCA2mG	14067.8
thompson	cascadia	AM	14221
thompson	cascadia	SCA2N2m	14336.4
thompson	cascadia	SC	14346
thompson	cascadia	IM	14346.3
thompson	cascadia	IMA2m	14481.1
thompson	cascadia	IMA2NG	14935.5
thompson	cascadia	AMA2mG	15002.8
thompson	cascadia	IMA2mG	15020.1
thompson	cascadia	AMA2m	15218.1
thompson	cascadia	AMA2N	15974.5
thompson	cascadia	SCA2N	15988.9
thompson	cascadia	AMA2NG	16013.6
thompson	cascadia	IMA2N2mG	16114.8
thompson	cascadia	AMA2N2mG	16234.5
thompson	cascadia	AMA2N2m	16442.9
thompson	cascadia	IMA2N2m	16452.8
thompson	cascadia	SI2N	16677.1
thompson	cascadia	SI	18694.7

### Sheet: TableS9_dadi_parameters_estimates
Table S9: parameter estimates for each of the major regional group where ∂a∂i was fitted. Na = effective size of the ancestral population, Nepop1 = effective size of the first population, Nepop2 =effective size of the second population, m12 = migration rate from 2 into 1, m21 being the reverse, me12 = effective migration rate in barriers regions, me21 being the same in the reverse, Tsplit = Split…
pop1	California	Cascadia	Thompson	Thompson	Thompson
pop2	Alaska	Alaska	Alaska	California	Cascadia
ModelName	AMA2mG	AM2NG	AMA2mG	AMA2mG	AM2MG
Likelihood	-7108.7	-6994.65	-6690	-6490	-6447.13
theta	10831.1	10203.8	8338.91	9427.55	9508.64
AIC	14245.4	14011.3	13417.4	13014.6	12918.3
Nref	19468.6	14924.5	15200.8	13236	13000.5
Na	104818	NA	99261.2	40237.4	NA
NePop1	27372.3	36095.1	7069	4391.3	3589.1
NePop2	4720.5	5522.3	6363.5	11897.8	26266.4
m12	3.70933e-05	5.29973e-05	6.15679e-05	0.00115101	0.000253536
m21	0.00012068	0.000216879	3.3278e-05	0.00069079	1.09827e-05
me12	0.00015447	0	0.000179882	5.44381e-05	0.00027075
me21	0.000243908	0	0.00011645	4.74358e-05	9.23636e-05
Tsplit	5077.47	44868.5	29058.4	23316.8	38042.8
Tam	4987.8	3473.5	3129.5	176.6	2589.2
P	0.86	NA	0.566	0.207	0.32
Q	NA	0.409767	NA	NA	NA
O	0.96	0.96352	0.941	0.956	0.963
hrf	NA	0.452879	0.487877	NA	NA
b1	0.36	26.8535	1.42781	47.5841	1.53116
b2	54	58.8258	95.4589	0.208903	16.7287
